# An atlas of lamina-associated chromatin across twelve human cell types reveals an intermediate chromatin subtype

**DOI:** 10.1101/2020.07.23.218768

**Authors:** Kathleen C. Keough, Parisha P. Shah, Ketrin Gjoni, Garrett T. Santini, Nadeera M. Wickramasinghe, Carolyn E. Dundes, Ashley Karnay, Angela Chen, Rachel E.A. Salomon, Patrick J. Walsh, Son C. Nguyen, Sean Whalen, Eric F. Joyce, Kyle M. Loh, Nicole Dubois, Katherine S. Pollard, Rajan Jain

**Affiliations:** University of California, San Francisco, CA 94117, USA; Gladstone Institute of Data Science and Biotechnology, San Francisco, CA 94158, USA; Departments of Medicine and Cell and Developmental Biology, Penn CVI, Penn Epigenetics Institute, Perelman School of Medicine, University of Pennsylvania, Philadelphia, PA 19104; Department of Cell, Developmental and Regenerative Biology, Icahn School of Medicine at Mount Sinai, New York, NY 10029; Department of Developmental Biology and Institute for Stem Cell Biology and Regenerative Medicine, Stanford University School of Medicine, Stanford, CA 94305 USA; Department of Genetics, Penn Epigenetics Institute, Perelman School of Medicine, University of Pennsylvania, Philadelphia, PA 19104; Chan Zuckerberg Biohub, San Francisco, CA 94158, USA

**Keywords:** Lamin-associated domains, peripheral chromatin organization, 3D genome, cellular differentiation

## Abstract

Association of chromatin with lamin proteins at the nuclear periphery has emerged as a potential mechanism to coordinate cell type-specific gene expression and maintain cellular identity via gene silencing. Unlike many histone modifications and chromatin-associated proteins, lamin-associated domains (LADs) have yet to be mapped genome-wide in a diverse panel of human cell types, which has limited our understanding of the role peripheral chromatin plays in development and disease. To address this gap, we mapped LAMIN B1 (LB1) across twelve human cell types encompassing pluripotent stem cells, intermediate progenitors, and differentiated cells from all three germ layers. Integrative analyses of this atlas of peripheral chromatin with publicly available genomic data, as well as gene expression and repressive histone maps generated for this study, revealed that in all twelve cellular contexts lamin-associated chromatin is organized into at least two subtypes defined by differences in LB1 occupancy, gene expression, chromatin accessibility, transposable elements, replication timing, and radial positioning. Most genes gain or lose LB1 occupancy consistent with their cell type along developmental trajectories; however, we also identified examples where the enhancer, but not the gene body and promoter, change LAD state. Imaging of fluorescently labeled DNA in single cells validated these transitions and showed intermediate radial positioning of LADs that are gene dense, relatively accessible, and dynamic across development. This atlas represents the largest resource to date for peripheral chromatin organization studies.
