## Supplementary material for "An atlas of lamina-associated chromatin across twelve human cell types reveals an intermediate chromatin subtype": KeoughandShah_Table5

### Sheet: Sheet1
Probe ID	Description	Chromosome	Start	End
420	T1-LAD in ESC and CM	chr6	48657264	48907363
421	T1-LAD in CM	chr6	50957287	51310202
435	T2-LAD in ESC	chr16	73591101	73841101
446	T2-LAD in ESC and CM	chr12	66731220	66981220
449	T2-LAD in CM	chr5	129164307	129414307
EXOSC7	NonLAD in ESC and CM	chr3	46488975	47440351
*All probes are designed as tiled 80-mer oligos at a density of 4probes/kb.
All coordinates are hg38.
