## Supplementary material for "An atlas of lamina-associated chromatin across twelve human cell types reveals an intermediate chromatin subtype": KeoughandShah_Table1

### Sheet: Sheet1
Cell type	Germ layer	Uniquely mapped reads (millions), LB1 (rep 1)	Uniquely mapped reads (millions), LB1 (rep 2)	Uniquely mapped reads (millions), H3K9me2 (rep 1)	Uniquely mapped reads (millions), H3K9me2 (rep 2)	Uniquely mapped reads (millions), input (rep 1)	Uniquely mapped reads (millions), input (rep 2)	Pearson rho (LB1)	Pearson rho (H3K9me2)
Liver	Endoderm	75.77	64.16	54.29	50.94	75.94	75.94	0.79	0.96
Cardiac myocytes	Mesoderm	63.87	77.73	51.99	73.17	73.14	73.14	0.98	0.89
Endothelial progenitors	Mesoderm	56.51	54.57	102.75	63.69	76.59	76.59	0.78	0.77
Midbrain progenitors	Ectoderm	48.92	84.61	81.67	45.15	62.62	62.62	0.3	0.48
ESCs	Pluripotent	68.16	80.79	88.01	60.18	80.23	80.23	0.92	0.93
Epicardium	Mesoderm	55.68	65.32	60.13	52.87	59.63	59.63	0.8	0.96
Mid-hindgut	Endoderm	64.95	99.24	63.36	69.43	70.24	70.24	0.9	0.94
Mesoderm progenitor	Mesoderm	57.18	49.09	69.74	50.99	47.36	47.36	0.95	0.82
Early somite	Mesoderm	53.5	72.54	72.39	64.06	56.03	56.03	0.89	0.95
Definitive ectoderm	Ectoderm	52.63	55.09	62.69	73.38	74.46	74.46	0.78	0.95
Border ectoderm	Ectoderm	75	66.53	47.35	55.81	49.74	49.74	0.82	0.83
Anterior primitive streak	Mesoderm	117.44	47.39	42.91	46.1	106.25	106.25	0.86	0.94
