## Supplementary material for "An atlas of lamina-associated chromatin across twelve human cell types reveals an intermediate chromatin subtype": KeoughandShah_Table4

### Sheet: GO_invT1-LADs
CLUSTER_NAME	TERM_NAME	GO_ID	TERM_Q_VALUE
M1	lactation	GO:0007595	0.000832916
M1	positive regulation of cytolysis	GO:0045919	0.00613839
M1	body fluid secretion	GO:0007589	0.00704017
M1	regulation of cytolysis	GO:0042268	0.00806247
M1	mammary gland development	GO:0030879	0.00912241
M1	cytolysis	GO:0019835	0.00984206
M1	gland development	GO:0048732	0.0233081
M1	negative regulation of protein binding	GO:0032091	0.0363591
M1	regulation of body fluid levels	GO:0050878	0.0486753
M1	negative regulation of endopeptidase activity	GO:0010951	0.0585388
M1	negative regulation of binding	GO:0051100	0.0585388
M1	negative regulation of peptidase activity	GO:0010466	0.0587391
M1	regulation of protein binding	GO:0043393	0.0650634
M1	sensory perception	GO:0007600	0.0650634
M1	negative regulation of proteolysis	GO:0045861	0.0944217
M1	animal organ morphogenesis	GO:0009887	0.0944217
M2	detection of chemical stimulus involved in sensory perception of bitter taste	GO:0001580	0.00984206
M2	sensory perception of bitter taste	GO:0050913	0.00984206
M2	detection of chemical stimulus involved in sensory perception of taste	GO:0050912	0.0106906
M2	detection of chemical stimulus involved in sensory perception	GO:0050907	0.0108767
M2	sensory perception of taste	GO:0050909	0.0117197
M2	sensory perception of chemical stimulus	GO:0007606	0.0119348
M2	detection of stimulus involved in sensory perception	GO:0050906	0.0159337
M2	detection of chemical stimulus	GO:0009593	0.018025
M2	detection of stimulus	GO:0051606	0.0385336
M2	sensory perception	GO:0007600	0.0585388
M2	nuclear chromosome segregation	GO:0098813	0.0650634
M2	chromosome segregation	GO:0007059	0.0902989

### Sheet: GO_invT2-LADs
CLUSTER_NAME	TERM_NAME	GO_ID	TERM_Q_VALUE
M1	negative regulation of proteolysis involved in cellular protein catabolic process	GO:1903051	0.00545345
M1	proteasomal protein catabolic process	GO:0010498	0.00545345
M1	negative regulation of proteasomal protein catabolic process	GO:1901799	0.00545345
M1	negative regulation of cellular protein catabolic process	GO:1903363	0.00545345
M1	intracellular protein transport	GO:0006886	0.00895239
M1	negative regulation of protein catabolic process	GO:0042177	0.00895239
M1	protein targeting	GO:0006605	0.0116294
M1	regulation of proteasomal protein catabolic process	GO:0061136	0.0116294
M1	regulation of organelle assembly	GO:1902115	0.0135847
M1	regulation of proteolysis involved in cellular protein catabolic process	GO:1903050	0.0140938
M1	negative regulation of cellular catabolic process	GO:0031330	0.0177797
M1	regulation of cellular protein catabolic process	GO:1903362	0.0177797
M1	establishment of protein localization to organelle	GO:0072594	0.0202155
M1	negative regulation of catabolic process	GO:0009895	0.0202155
M1	negative regulation of proteolysis	GO:0045861	0.0202155
M1	proteasome-mediated ubiquitin-dependent protein catabolic process	GO:0043161	0.0202155
M1	negative regulation of transport	GO:0051051	0.0253746
M1	regulation of protein catabolic process	GO:0042176	0.0253746
M1	carbohydrate derivative biosynthetic process	GO:1901137	0.0255383
M1	modification-dependent macromolecule catabolic process	GO:0043632	0.0273452
M1	ubiquitin-dependent protein catabolic process	GO:0006511	0.0273452
M1	modification-dependent protein catabolic process	GO:0019941	0.0273452
M2	heterocycle catabolic process	GO:0046700	0.00545345
M2	aromatic compound catabolic process	GO:0019439	0.00545345
M2	cellular nitrogen compound catabolic process	GO:0044270	0.00545345
M2	ncRNA metabolic process	GO:0034660	0.00545345
M2	nucleobase-containing compound catabolic process	GO:0034655	0.00545345
M2	organic cyclic compound catabolic process	GO:1901361	0.00545513
M3	vesicle organization	GO:0016050	0.013072
M3	organelle localization	GO:0051640	0.0217063
M3	regulation of protein stability	GO:0031647	0.0217063
M3	regulation of chromosome organization	GO:0033044	0.0242591
M3	posttranscriptional regulation of gene expression	GO:0010608	0.0253746
M3	membrane organization	GO:0061024	0.0273452
M3	cellular response to organic cyclic compound	GO:0071407	0.0273452
