## Supplementary material for "An atlas of lamina-associated chromatin across twelve human cell types reveals an intermediate chromatin subtype": KeoughandShah_Table6

### Sheet: T1-LAD Primers
Name	Forward	Reverse
T1LAD_1	CCTTGAAGAGGTCCTTCACATC	TTGAGTAGGAGTGGTGAGAGAG
T1LAD_2	CAGAATGTGAGATTTGTTGTGAGAG	CTACTTCTTTGCGGGTCCAATA
T1LAD_3	TGATGGTGTAAAGTTGTGACTGA	GATGAATAACTAGTAAGTGGCCTAGAA
T1LAD_4	CATTTGCTGAGGAGTGCTTTAC	GGGATGGAGGAAGATCAAACA
T1LAD_5	CCTGTCTCATTGCTCTGTCTAA	TGCAATCCTGGTCTCTGATAAA
T1LAD_6	CAGTTTCCAGGTAGTTGAGTGG	GACAGAGCAATGAGACAGGAAG
T1LAD_7	GCAGACTGTGCTGTCCTATT	AGTACTTGGCTCCAGCATTT
T1LAD_8	ATACTACTGAGCCACCCTACA	CCAGGAAGAGCTCTACTCAAAG
T1LAD_9	CCAAGGACATAAAGACTCCATCAA	TGTAGGGTGGCTCAGTAGTATC
T1LAD_10	TGACTTCAGTAACAAGAGCCTTAC	CCTTGGCTTTATGGGCTTAGA
T1LAD_11	GTGTTTGCTTCCTTCTTGTTGT	GTGATATCCTGGGAGTTGTTTCT
T1LAD_12	AGCCAGAAACAGAAGAGGTAAA	GGCATTTGTGGAACACCTAAA
T1LAD_13	CACATTTGATGGGACACTTTGAC	GGGCTTAGAACAACAAGAAGGA
T1LAD_14	TGGAACTCTTGAATGACTCTGAC	ACAACAAGAAGGAAGCAAACAC
T1LAD_15	GATGAGTTCAGCCAGGTACAG	ATGTTTCCCTCCCTGTGTTC
T1LAD_16	GCCTGTAAACCCAGCTACTC	GTAGGTATTTCTCCTAACGCTACTC
T1LAD_17	TGGCTCACGCCTGTAATTC	TCATCCATGTCCCTGCAAAG
T1LAD_18	GCCTGTAATTCCAGCACTTTG	CTGTGTTCACGTGTTCTCATTG
T1LAD_19	GAGGCAGGAGAATTGCTTCA	GTGAGAGCATGCAATGTTTGG
T1LAD_20	CCGAGTATGTTGTCTGATCGTAA	AGTGGGATTTCTTCCAGGTATG

### Sheet: T2-LAD Primers
Name	Forward	Reverse
T2LAD_1	GCACCACATGGCACTTATTC	GCTTTCTCTTGTGGGCATTTAG
T2LAD_2	TCAGAGCAGAACTGAAGGAAATAG	TAGTCTTGGGAGGGTGTATGT
T2LAD_3	GCTAGCAGAAGGCAAGAAATAAC	AGGGTGTATGTTTCCAGGATTT
T2LAD_4	CTGAGTGACTACTGGGTACATAAC	AATGTGTTTGCTCTTGCTTCTC
T2LAD_5	GTAAAGCACTCCTCAGCAAATG	CCTTCAGTTCTGCTCTGATCTT
T2LAD_6	GCTGATCTCCTTCACAGGATAC	GGACTAACTACATCAATACATGGAAATG
T2LAD_7	TGTTGGCATTAGGTGCCTTT	TCAGTTGTCCATTCTGTATTTCCC
T2LAD_8	AATTCTGAGGAAACAGACAAATCC	CCTTCTTCAATTTAGTATTCAGCCA
T2LAD_9	CATCACAGATGTGGTATCACTG	AGTATTCAGCCATGGTTTATGT
T2LAD_10	GTTGGGTGGGACATTCTAAAG	AAGGATTGTCCTTATTGTACCT
T2LAD_11	CACAGGAGGAGTTCTGCATTAG	GCCAGAGTTAGCTGGTTAGATG
T2LAD_12	GGAAGGAGGAGTGAGTAGAAGA	GGGTACATTAGCCAGAGTTAGC
T2LAD_13	TGGAGCCTTAGAGAAGGAGAA	CTGGTTAGATGGCTTGGAGAC
T2LAD_14	ATGCTGGTCTGACATCTGTAAC	TCCATCTGCTTCTCCTTCTCTA
T2LAD_15	GGAAGCAAGGAAGCCTGAA	AGAAGTCACACGTGCCTAATG
T2LAD_16	CCTGCTGTGGTACAGACATAAA	CTTCACAACTCACCCTCCTTAC
T2LAD_17	TCAGCGGCAACCTGATTT	CTCCCATCTTCCCTTCACAAC
T2LAD_18	CTGGGAGATACACAGAAAGAATCA	GGGAAGACGTTTCTCCTACAC
T2LAD_19	GGGCACACTGCTATGACAA	TGGTGCTATGCAGAATGATGTA
T2LAD_20	TGTTCAGTGAGGGCTAATTAAGA	CACTGTTGTCAAAGCAGATGAA

### Sheet: nonLAD Primers
Name	Forward	Reverse
nonLAD_1	GCTGTATCTTGGAGGCTATCAC	CCTCCCAAAGTGCTGGAATTA
nonLAD_2	CCTCAGTTCCTCAGTACACATAC	GACTGTGATAGCCTCCAAGATAC
nonLAD_3	CACACAGACCAACCCTGATAC	ACTAATCCCACTGGACCTACTT
nonLAD_4	TGGAGGATCCACTACCAAGA	GGTCTGTGTGTCCAGTAGAATAC
nonLAD_5	CCTCAGTACACATACCTCTCCA	GCCTCCAAGATACAGCTCAATAA
nonLAD_6	TGTGAGCCTCAGTTTCCTTATC	AGAGAGAGAGAGAGAGAGAGAGA
nonLAD_7	CAGGAGTTTGAGGCTGTAGTG	AGAGAGAGAGAGAGAGAGAGAGA
nonLAD_8	GAGCACAGTCCTGCTACTTAC	AGAGAGAGAGAGAGAGAGAGAGA
nonLAD_9	GCCTACTGTGTACTGGGTTTAT	CAGAGACAGAGAGAGAGAGAGAG
nonLAD_10	AGGCCAGGAGTTCAAGTTTAG	GAGGTAGGGTCTTGCTCTTTG
nonLAD_11	GCCTCCTAAAGTGCTGGAATTA	TCAACCTGTCAATCACCAAAGA
nonLAD_12	ACCCAGCCTAGAGTGATCTT	ATGCAACCATACCCAGCTAAT
nonLAD_13	ACCTGTGGTCTCAGCTACTT	CCAGCCTCTACTTTCTGTCTCTA
nonLAD_14	GCTACTTGGGAAGCTGAGATG	GTGCTGGGATTACAGACATGAG
nonLAD_15	GCATGGTCTCCAGACTTTCA	CAGGTCAGGAACTTGGGATATT
nonLAD_16	CCTCAACCTGGACAACATCA	ACTCACACCAATGTCCTTCC
nonLAD_17	GGCTCCCTGAGGTAGAGAATA	CTGCAAAGCCTCCCATGA
nonLAD_18	GAGGTAGAGAATATCCCAAGTTCC	CTCATCCCAGCCAGAACAG
nonLAD_19	CTTGCTGGTGGATGAGGAG	CAGGAACTTGGGATATTCTCTACC
nonLAD_20	AGTGGTGTGCACCTGTAATC	GAGACGAAGTCTCGCTCTATTG

### Sheet: T1-KDD Primers
Name	Forward	Reverse
T1KDD_1	CATGCACACGTGGGTTTATTG	CATTCTCAGCAAACTATCGCAAG
T1KDD_2	TTACTTTCACCTATGCACCAATAG	AGATGACTTGCCTAAGATGAATAAC
T1KDD_3	ACCTATGCACCAATAGGTAATACA	GGCTTCTATGAACAATACTCTTTCTAC
T1KDD_4	GTCCCAGAGATTCTGGTATGTT	CAGCACCACATCACACTTATTC
T1KDD_5	TTCAGGAGCAGGTTGTTCAG	AAGACACAAGGCCACTACATC
T1KDD_6	CTACAGCCAGAAGAGACATGAG	CCTCTGGAAGGGTAGATGAAAG
T1KDD_7	TGAGCATTCCCTTCTGACTTAC	GGTGACATCCGTTCTGGATT
T1KDD_8	CTGATCGTAAAGGAAGCAATTAGG	AACCAGAGAGAGACAGTTCAAA
T1KDD_9	AGCCTCTTGATATGGTGTCTTAC	AGAGAACTAATGATATAACCAGAGAGAG
T1KDD_10	AAGGAAGCAATTAGGAGTAGAGAC	CCATAAACAAGTGGGATTTCTTCC
T1KDD_11	AAGATAAGCTATATCCTGAGCCATT	AAGACACCATATCAAGAGGCTATAC
T1KDD_12	TGTGCATTCCTCCAACAGAG	GCCTCAATCCACTCCCAAATA
T1KDD_13	GGCATTCGTCTCACAGAGATAA	GCTCAAAGCACTCACAAAGTC
T1KDD_14	GAGCACTTTGAGGCCTATGT	CCACATCGCAAAGCAGTTTC
T1KDD_15	GCTTTCTGATGTGTGCATTCC	TCCACTCCCAAATATCCCTTTG
T1KDD_16	TGGGATATTTGGGAGCACTTT	TTTCACTGTAGGCCTCAATCC
T1KDD_17	CTTGAATCTGAGTGGGCCTATG	CACCAGCATGTGACCTGTAATA
T1KDD_18	CAGCAAACCTGTGTTAGTTGATAC	GGTCCCAGGGTCATTAGATTTC
T1KDD_19	GGAGGTGATGCTGTGTGATTTA	TCTGAGATGACTTGAAGACTAGGA
T1KDD_20	GAGCTGCCACATAGGAAATCTA	TGGATTTGGTGGGTCAGAAA

### Sheet: T2-KDD Primers
Name	Forward	Reverse
T2KDD_1	CGTGATGGCTCATACCTGTAATC	CACTTTGCTGTTGCTTGTCTTT
T2KDD_2	GTGGTGCATGCCTGTAGTAA	GCTCTTTGGAGTGAGATGAGTT
T2KDD_3	TACCTGTAATCCCAGCACTTTG	TTTCTGAACCCACTCCTTATGTT
T2KDD_4	TGGTGAAACCCTGTCTCTACTA	CCCTATAATTCACTTTGCTGTTGC
T2KDD_5	GAGGTCAGGAGTTCAAGATCAG	TTTCCAACCATTCCTTAAACCT
T2KDD_6	CACAGGCTGGCTACAGTTTAT	GTGTGTGTGTGGGTTTGTTG
T2KDD_7	CCTTCCACATCCCACTGAATTA	GGATTAATGGCCAGCCTAGAA
T2KDD_8	CCATTACTCCCTTCCACATCC	CACTCTGGTGAGAGCCATTC
T2KDD_9	CATACTAGGCCTCCTCTCTCTT	ACCAGGAATTCCCAACTTCTC
T2KDD_10	CCGTCACTCCCAATACCAAA	GCCATTCTCATGGTTCAATGTC
T2KDD_11	CCCAGATCCCAAGTCTTGTATG	GTGTGTGTGTGTGTGTGTATTT
T2KDD_12	CAGCCCAAATGCCATCAATC	CTCATAGCTTAGCTCCCACTTATG
T2KDD_13	CACACACACACACACACTATGA	CCCACACTTTCCTTTGAGACC
T2KDD_14	TTTCTGGAGACTTGTTCTCTGTC	GGTTGCTGTGAATGCCATTATT
T2KDD_15	ACACACACACACACACACA	TGCCTTTGTGTCCTCATAGC
T2KDD_16	AGGAGAGAGCAAATGGTTTAGAG	AATATTGAGGGCGTGAGAGAAG
T2KDD_17	TGCTGATATGCACCCTTCTG	TCCTCACTGGTCTCTGTACTC
T2KDD_18	AGTACAGAGACCAGTGAGGAA	AATGTGGGAGTCAAGCTCTAAG
T2KDD_19	GCCTCAGTTTCCTGAAGTGT	AGCTGGAAAGAGCTGAGTTG
T2KDD_20	CCCTTCTGACCCACCTACTTTA	CTGGTCTCTGTACTCCGACAAT
